# Oncogenic Mutations in Histologically Normal Endometrium: The New Normal?

**DOI:** 10.1101/561050

**Authors:** Vivian Lac, Tayyebeh M. Nazeran, Basile Tessier-Cloutier, Rosalia Aguirre-Hernandez, Arianne Albert, Amy Lum, Jaswinder Khattra, Teresa Praetorius, Madeline Mason, Derek Chiu, Martin Köbel, Paul J. Yong, Blake C. Gilks, Michael S. Anglesio, David G. Huntsman

## Abstract

The presence of somatic driver mutations in endometriosis has previously been believed to represent early events in transformation, however our group and others have described such mutations in roughly one-third of cases of deep infiltrating or iatrogenic endometriosis. These forms of endometriosis rarely progress to malignancy. Recent studies have also shown somatic driver mutations in normal skin, blood, peritoneal washings, and esophageal epithelium. Such findings prompt speculation on whether such mutations exist in the eutopic endometrium – the likely tissue of origin of endometriosis. In the current study we investigated the presence of somatic driver mutations in histologically normal endometrium from women lacking evidence of gynecologic malignancy or endometrial hyperplasia. Twenty-five women who underwent hysterectomies and 85 women who underwent endometrial biopsies were included in this study. Formalin-fixed, paraffin-embedded tissue specimens were analyzed by means of targeted sequencing followed by orthogonal validation with droplet digital PCR. PTEN and ARID1A immunohistochemistry (IHC) was also performed as surrogates for inactivating mutations in the respective genes. Overall, we observed somatic driver-like events in over 50% of histologically normal endometrial samples analyzed, which included hotspot mutations in *KRAS*, *PIK3CA*, and *FGFR2* as well as PTEN-loss by IHC. Analysis of anterior and posterior samplings collected from women who underwent hysterectomies is consistent with the presence of somatic driver mutations within clonal pockets spread throughout the uterus. The prevalence of such oncogenic mutations also increased with age (OR: 1.05 (95% CI: 1.00 – 1.10), p = 0.035). These findings have implications on our understanding of aging and so-called “normal tissues”, thereby necessitating caution in the utilization of mutation-based early detection tools for endometrial or other cancers.
