## Supplementary Table S1 for "Oncogenic Mutations in Histologically Normal Endometrium: The New Normal?"

### Sheet: Sheet1
Supplementary Table S1. Patient description for women in Hx cohort.
Patient ID	Age (years)	Reason for Procedure	Endometrium State
Hx_01	29	pelvic pain	proliferative
Hx_02	29	pelvic pain	proliferative
Hx_03	30	pelvic pain	proliferative
Hx_04	31	pelvic pain	proliferative
Hx_05	31	fibroids	secretory
Hx_06	32	fibroids	secretory
Hx_07	33	endometrial polyp	proliferative
Hx_08	32	fibroids; pelvic pain	proliferative
Hx_09	33	prolapse	proliferative
Hx_10	36	fibroids	proliferative
Hx_11	36	sex reassignment	proliferative
Hx_12	37	fibroids	proliferative
Hx_13	38	fibroids	secretory
Hx_14	37	fibroids	secretory
Hx_15	40	fibroids; abnormal bleeding	secretory
Hx_16	44	fibroids	secretory
Hx_17	45	fibroids	proliferative
Hx_18	48	fibroids	proliferative
Hx_19	34	fibroids; pelvic pain	proliferative
Hx_20	35	dysmenorrhea	proliferative
Hx_21	37	fibroids	proliferative
Hx_22	51	fibroids	proliferative
Hx_23	44	fibroids	proliferative
Hx_24	49	fibroids	proliferative
Hx_25	42	fibroids	secretory
