## Supplementary Table S2 for "Oncogenic Mutations in Histologically Normal Endometrium: The New Normal?"

### Sheet: Sheet1
Supplementary Table S2. Patient description for women in Bx cohort.
Patient ID	Age (years)	Reason for Procedure	Endometrium State
Bx_001	37	abnormal bleeding	proliferative
Bx_002	36	irregular menses	proliferative
Bx_003	38	n/a	proliferative
Bx_004	32	abnormal bleeding	proliferative
Bx_005	45	abnormal bleeding	proliferative
Bx_006	32	infertility	secretory
Bx_007	27	abnormal bleeding	proliferative
Bx_008	49	irregular menses	secretory
Bx_009	44	abnormal bleeding	secretory
Bx_010	34	abnormal bleeding	secretory
Bx_011	29	PCOS	proliferative
Bx_012	29	infertility	secretory
Bx_013	29	recurrent implantation failure	secretory
Bx_014	38	recurrent implantation failure	proliferative
Bx_015	34	infertility	secretory
Bx_016	40	abnormal bleeding	secretory
Bx_017	38	other	proliferative
Bx_018	34	abnormal bleeding	secretory
Bx_019	36	fibroids	secretory
Bx_020	49	abnormal bleeding	proliferative
Bx_021	37	abnormal bleeding	secretory
Bx_022	43	abnormal bleeding; fibroids	menstrual
Bx_023	29	abnormal bleeding	secretory
Bx_024	21	irregular menses	proliferative
Bx_025	23	abnormal bleeding	secretory
Bx_026	24	irregular menses	proliferative
Bx_027	25	PCOS	proliferative
Bx_028	25	PCOS	proliferative
Bx_029	26	abnormal bleeding	proliferative
Bx_030	27	abnormal bleeding	secretory
Bx_031	27	abnormal bleeding; infertility	proliferative
Bx_032	27	n/a	proliferative
Bx_033	27	n/a	proliferative
Bx_034	27	abnormal bleeding	secretory
Bx_035	29	abnormal bleeding	menstrual
Bx_036	29	infertility	changes consistent with progesterone treatment
Bx_037	29	infertility	secretory
Bx_038	29	n/a	proliferative
Bx_039	34	infertility	secretory
Bx_040	34	abnormal bleeding	proliferative
Bx_041	35	abnormal bleeding; fibroids	proliferative
Bx_042	39	infertility	secretory
Bx_043	39	abnormal bleeding	inactive
Bx_044	40	infertility; fibroids	proliferative
Bx_045	43	abnormal bleeding	proliferative
Bx_046	43	abnormal bleeding	secretory
Bx_047	43	abnormal bleeding	secretory
Bx_048	44	abnormal bleeding	changes consistent with progesterone treatment
Bx_049	44	abnormal bleeding	secretory
Bx_050	44	abnormal bleeding	secretory
Bx_051	46	abnormal bleeding	proliferative
Bx_052	46	PCOS; abnormal bleeding	menstrual
Bx_053	49	abnormal bleeding; fibroids	inactive
Bx_054	50	abnormal bleeding	proliferative
Bx_055	50	abnormal bleeding	secretory
Bx_057	51	abnormal bleeding	proliferative
Bx_058	51	abnormal bleeding	proliferative
Bx_059	51	abnormal bleeding	secretory
Bx_060	51	abnormal bleeding	secretory
Bx_061	52	abnormal bleeding	proliferative
Bx_062	53	abnormal bleeding	proliferative
Bx_063	53	abnormal bleeding	proliferative
Bx_064	55	abnormal bleeding	secretory
Bx_065	55	abnormal bleeding; fibroids	proliferative
Bx_066	56	abnormal bleeding	proliferative
Bx_067	61	abnormal bleeding	proliferative
Bx_068	36	infertility	proliferative
Bx_069	26	abnormal bleeding	changes consistent with progesterone treatment
Bx_071	45	abnormal bleeding	secretory
Bx_072	30	n/a	proliferative
Bx_073	28	n/a	secretory
Bx_074	36	abnormal bleeding	proliferative
Bx_076	29	recurrent pregnancy loss	secretory
Bx_077	48	abnormal bleeding	secretory
Bx_079	39	abnormal bleeding	proliferative
Bx_080	41	abnormal bleeding	proliferative
Bx_081	25	other	secretory
Bx_082	44	n/a	proliferative
Bx_083	37	n/a	secretory
Bx_084	39	other	secretory
Bx_090	20	other	menstrual
Bx_093	51	abnormal bleeding	secretory
Bx_099	47	abnormal bleeding	proliferative
Bx_100	36	recurrent pregnancy loss	proliferative
Bx_101	30	recurrent pregnancy loss	proliferative
