## Supplementary Table S3 for "Oncogenic Mutations in Histologically Normal Endometrium: The New Normal?"

### Sheet: Sheet1
Supplementary Table S3. Gene hotspots and exons analyzed by FIND ITTM version 3.4 assay.
Gene	Position
AKT1	E17
ALK	T1151, L1152, C1156, F1174, L1196, L1198, G1202, D1203, S1206, R1275, G1269
AR	H875, F877, T878, S741, W742, V716
BRAF	G466, F468, G469, Y472, D594, G596, L597, V600, K601, Q201
CTNNB1	D32, S33, G34, S37, T41, S45
DDR2	I638,L239,S768
EGFR	Exon18,Exon19,Exon20,Exon21
ERBB2	Exon20,G309,S310,L755
ESR1	K303, S463, V534, P535, L536, Y537, D538
FGFR1	N546, K656
FGFR2	S252, P253, N549, K659
GNA11	Q209
GNAQ	Q209
GNAS	R201
HRAS	G12,G13,Q61
IDH1	R132
IDH2	R140,R172
JAK1	V658, S703
KIT	Exon9, Exon11, Exon13, T670, D816, D820, N822, Y823, A829
KRAS	G12, G13, A59, Q61, K117, A146
MAP2K1	Q56, K57, K59, D67, P387
MAP2K2	F57, Q60, K61, L119
MET	Exon13, Exon 14-50+25, Exon18, Y1253
NRAS	G12, G13, A59, Q61, K117, A146
PDGFRA	N659, R560-E571, D842, L839-Y849
PIK3CA	R88, E542, E545, Q546, D549, M1043, N1044, A1046, H1047, G1049
PTCH1	W844, G1093
PTEN	R130, R173, I122_M134, S170_Y188, Y225_F243, K254_K267
RET	C634, V804, M918
ROS1	L2026, G2032
SMO	D473, S533, W535
STK11	Q37, P281
TP53	Exon4, Exon5, Exon6, Exon7, Exon8, Exon9
