## Supplementary Table S7 for "Oncogenic Mutations in Histologically Normal Endometrium: The New Normal?"

### Sheet: Sheet1
Supplementary Table S7. List of primers designed for ddPCR experiments.
Assay	Description	Primer Sequence	Source
KRAS G12/G13 (all)	forward	5’-GCCTGCTGAAAATGACTGAATATAAACT -3’	Applied Biosystems, Inc., USA
	reverse	5’-GCTGTATCGTCAAGGCACTCTT -3’	Applied Biosystems, Inc., USA
PIK3CA R88Q	forward	pre-designed; included in assay (see Supplementary Table S8)	Bio-Rad Laboratories, USA
	reverse		Bio-Rad Laboratories, USA
PIK3CA H1047R	forward	pre-designed; included in assay (see Supplementary Table S8)	Bio-Rad Laboratories, USA
	reverse		Bio-Rad Laboratories, USA
ERBB2 S310F	forward	pre-designed; included in assay (see Supplementary Table S8)	Bio-Rad Laboratories, USA
	reverse		Bio-Rad Laboratories, USA
FGFR2 K659E	forward	5'-GCCAGAGATATCAACAATATAGACTATT -3'	Integrated DNA Technologies, Inc., USA
	reverse	5'-CTGTGTTACTGCCATCGACTTA -3'	Integrated DNA Technologies, Inc., USA
NRAS G13D	forward	pre-designed; included in assay (see Supplementary Table S8)	Bio-Rad Laboratories, USA
	reverse		Bio-Rad Laboratories, USA
PIK3CA E542K	forward	pre-designed; included in assay (see Supplementary Table S8)	Bio-Rad Laboratories, USA
	reverse		Bio-Rad Laboratories, USA
PIK3CA M1043I	forward	pre-designed; included in assay (see Supplementary Table S8)	Bio-Rad Laboratories, USA
	reverse
FGFR2 S252W	forward	pre-designed; included in assay (see Supplementary Table S8)	Bio-Rad Laboratories, USA
	reverse		Bio-Rad Laboratories, USA
PIK3CA E545K	forward	pre-designed; included in assay (see Supplementary Table S8)	Bio-Rad Laboratories, USA
	reverse		Bio-Rad Laboratories, USA
AKT E17K	forward	pre-designed; included in assay (see Supplementary Table S8)	Thermo Fisher Scientific, USA
	reverse
