## Supplementary Table S8 for "Oncogenic Mutations in Histologically Normal Endometrium: The New Normal?"

### Sheet: Sheet1
Supplementary Table S8. ddPCR assay details and extension temperatures.
Assay	Description	Probe Details	Source	Extension Temp (⁰C)	Specifications
KRAS G12A (c.35G>C)	Wildtype	5’-Yak Yellow-CGCC+A+C+CA+GCT-IABkFQ-3’	Integrated DNA Technologies, Inc., USA	60	500nM primer + 200nM probe
	Mutant	5’-FAM- CGCC+A+G+CA+GCT-IABkFQ-3’	Integrated DNA Technologies, Inc., USA
KRAS G12V (c.35G>T)	Wildtype	5’-Yak Yellow-CGCC+A+C+CA+GCT-IABkFQ-3’	Integrated DNA Technologies, Inc., USA	60	500nM primer + 200nM probe
	Mutant	5’-FAM-CG+CC+A+A+CAGC+TC-IABkFQ-3’	Integrated DNA Technologies, Inc., USA
KRAS G12D (c.35G>A)	Wildtype	5’-VIC-TTGGAGCTGGTGGCGTA-NFQ-3’	Applied Biosystems, Inc., USA	60	assay at 40X - use 1x primer/probe mix
	Mutant	5’-FAM-TTGGAGCTGATGGCGTA-NFQ-3’	Applied Biosystems, Inc., USA
KRAS G12C (C.34G>T)	Wildtype	5’-VIC-TTGGAGCTGGTGGCGTA-NFQ-3’	Applied Biosystems, Inc., USA	60	assay at 40X - use 1x primer/probe mix
	Mutant	5’-FAM-TTGGAGCTTGTGGCGTA-NFQ-3’	Applied Biosystems, Inc., USA
KRAS G13D (c.38G>A)	Wildtype	5’-Yak Yellow-TA+CG+C+C+ACCA-IABkFQ-3’	Integrated DNA Technologies, Inc., USA	60	500nM primer + 200nM probe
	Mutant	5’-FAM-CTA+C+G+T+CAC+CA-IABkFQ-3’	Integrated DNA Technologies, Inc., USA
PIK3CA R88Q (c.263G>A)	Wildtype	PIK3CA WT for p.R88Q, Human (dHsaCP2500559)	Bio-Rad Laboratories, USA	55	450nM primer + 250nM probe
	Mutant	PIK3CA p.R88Q, Human (dHsaCP2500558)	Bio-Rad Laboratories, USA
PIK3CA H1047R (c.3140A>G)	Wildtype	PIK3CA WT for p.H1047R, Human (dHsaCP2000078)	Bio-Rad Laboratories, USA	55	450nM primer + 250nM probe
	Mutant	PIK3CA p.H1047R, Human (dHsaCP2000077)	Bio-Rad Laboratories, USA
ERBB2 S310F (c.929C>T)	Wildtype	ERBB2 WT for p.S310F, Human (dHsaIS2501415)	Bio-Rad Laboratories, USA	54	900nM primer + 450nM probe
	Mutant	ERBB2 p.S310F, Human (dHsaIS250141)	Bio-Rad Laboratories, USA
FGFR2 K659E (c.1975A>G)	Wildtype	5'-HEX-CAA+A+A+AGA+C+C+ACC-IABkFQ-3'	Integrated DNA Technologies, Inc., USA	53	500nM primer + 200nM probe
	Mutant	5'-FAM-CAA+A+G+AGA+C+CA-IABkFQ-3'	Integrated DNA Technologies, Inc., USA
NRAS G13D (c.38G>A)	Wildtype	NRAS WT for p.G13D, Human (dHsaCP2500527)	Bio-Rad Laboratories, USA	55	450nM primer + 250nM probe
	Mutant	NRAS p.G13D, Human (dHsaCP2500526)	Bio-Rad Laboratories, USA
PIK3CA E542K (c.1624G>A)	Wildtype	PIK3CA WT for p.E542K c.1624G>A, Homo sapiens (dHsaCP2000074)	Bio-Rad Laboratories, USA	55	450nM primer + 250nM probe
	Mutant	PIK3CA p.E542K c.1624G>A, Homo sapiens (dHsaCP2000073)	Bio-Rad Laboratories, USA
PIK3CA M1043I (c.3129 G>A)	Wildtype + Mutant (Single Tube)	PIK3CA p.M1043I c.3129G>A, Human (dHsaMDV2510494)	Bio-Rad Laboratories, USA	53	900nM primer + 250nM probe
FGFR2 S252W (c.755C>G)	Wildtype	FGFR2 WT for p.S252W c.755C>G, Homo sapiens (dHsaCP2000046)	Bio-Rad Laboratories, USA	55	450nM primer + 250nM probe
	Mutant	FGFR2 p.S252W c.755C>G, Homo sapiens (dHsaCP2000045)	Bio-Rad Laboratories, USA
PIK3CA E545K (c.1633G>A)	Wildtype	PIK3CA WT for p.E545K c.1633G>A, Homo sapiens (dHsaCP2000076)	Bio-Rad Laboratories, USA	55	450nM primer + 250nM probe
	Mutant	PIK3CA p.E545K c.1633G>A, Homo sapiens (dHsaCP2000075)	Bio-Rad Laboratories, USA
AKT E17K (c.49G>A)	Wildtype + Mutant (Single Tube)	TaqManTM SNP Genotyping Assay, Human, AKT1 rs121434592 (C_162861622_10)	Thermo Fisher Scientific, USA	60	assay at 20X - use 1x primer/probe mix
