## Supplementary Table S9 for "Oncogenic Mutations in Histologically Normal Endometrium: The New Normal?"

### Sheet: Sheet1
Supplementary Table S9. Fisher’s exact test comparison of mutation rates in Hx cohort versus Bx cohort.
Pairwise Comparison	Hx patients affected	Bx patients affected	P-value
Total Affected	16/25	43/85	0.2625
PTEN-loss	10/25	20/85	0.1274
PIK3CA	4/25	10/85	0.7329
ARID1A-loss	0/25	0/85	1
KRAS	8/25	23/85	0.6218
FGFR2	2/25	4/85	0.6171
NRAS	0/25	2/85	1
ERBB2	1/25	0/85	0.2273
AKT1	0/25	1/85	1
