## Supplementary Table S10 for "Oncogenic Mutations in Histologically Normal Endometrium: The New Normal?"

### Sheet: Sheet1
Supplementary Table S10. Fisher’s exact test comparison of mutation rates in normal endometrium versus endometrial cancer from TCGA dataset.
Pairwise Comparison	Cancer patients affected	Bx or Hx (endometrium) patients affected	P-value
Total Affected	239/248	59/110	<0.0001
PTEN-loss	156/248	30/110	<0.0001
PIK3CA	74/248	14/110	0.0005
KRAS	48/248	31/110	0.0728
FGFR2	17/248	6/110	0.8157
NRAS	6/248	2/110	1
ERBB2	1/248	1/110	0.5207
AKT1	0/248	1/110	0.3073
